# Uniform processing and analysis of IGVF massively parallel reporter assay data with MPRAsnakeflow

**DOI:** 10.1101/2025.09.25.678548

**Authors:** Jonathan D. Rosen, Arjun Devadas Vasanthakumari, Kilian Salomon, Nikola de Lange, Pyaree Mohan Dash, Pia Keukeleire, Ali Hassan, Alejandro Barrera, Martin Kircher, Michael I. Love, Max Schubach

**Affiliations:** Department of Genetics, University of North Carolina, Chapel Hill, NC, USA; Institute of Human Genetics, University Hospital Schleswig-Holstein, University of Lübeck, Lübeck, Germany; Berlin Institute of Health at Charité – Universitätsmedizin Berlin, Berlin, Germany; Department of Biostatistics and Bioinformatics, Duke University Medical School, Durham, NC, USA; Center for Advanced Genomic Technologies, Duke University, Durham, NC, USA; Department of Biostatistics, University of North Carolina, Chapel Hill, NC, USA

## Abstract

As researchers and clinicians seek to identify human genomic alterations relevant to traits and disorders, identifying and aggregating evidence providing mechanistic support for associations between alterations and phenotypes remains challenging. In particular, the study of non-coding genomic variation remains a major challenge due to the lack of accurate functional annotation for activity in a given context and across alleles. Experimental evidence is critical for prioritizing and interpreting functional effects of genetic alterations. Massively Parallel Reporter Assays (MPRAs) have emerged as a powerful high-throughput approach, enabling quantification of regulatory element activity and allelic effects, and systematic dissection of gene regulatory logic and variant effects across different contexts. However, the diversity of MPRA designs, lack of standardized formats, and many potential processing parameters hamper data integration, reproducibility, and meta-analyses across studies.

To address these challenges, the Impact of Genomic Variation on Function (IGVF) Consortium established an MPRA focus group to develop community standards, including harmonized file formats, and robust analysis pipelines for a wide range of library types and experimental designs. Here, we present these formats and comprehensive computational tools, MPRAlib and MPRAsnakeflow, for uniform processing from raw sequencing reads to counts, processing and visualization. Using diverse MPRA datasets, we characterize technical variability sources including barcode sequence bias, outlier barcodes, and delivery method (episomal vs. lentiviral). Our results establish best practices for MPRA data generation and analysis, facilitating robust, reproducible research and large-scale integration. The presented tools and standards are publicly available, providing a foundation for future collaborative efforts in regulatory genomics.
