## Supplemental Table S2 for "Uniform processing and analysis of IGVF massively parallel reporter assay data with MPRAsnakeflow"

### Sheet: Assignment
		Time (hh:mm:ss)			Memory usage (MB)
Rule	# Jobs	Max	Min	Avg	Max	Min	Avg
assignment_attach_idx	60	00:04:43	00:02:34	00:04:14.633000	1923.88	1794.03	1866.14
assignment_check_design	1	00:32:46	00:32:46	00:32:46	461.496	461.496	461.496
assignment_collect	1	00:29:42	00:29:42	00:29:42	9834.05	9834.05	9834.05
assignment_collectBCs	1	00:14:37	00:14:37	00:14:37	9825.29	9825.29	9825.29
assignment_fastq_split	3	00:37:29	00:09:02	00:27:23.333000	9834	9800.25	9822.74
assignment_filter	1	00:18:16	00:18:16	00:18:16	1824.87	1824.87	1824.87
assignment_flagstat	1	00:04:18	00:04:18	00:04:18	1923.21	1923.21	1923.21
assignment_idx_bam	1	00:03:46	00:03:46	00:03:46	1923.42	1923.42	1923.42
assignment_mapping_bbmap	30	01:26:46	00:44:53	01:20:58.067000	21585.9	19162.8	21014
assignment_mapping_bbmap_getBCs	30	00:02:33	00:01:09	00:01:18.167000	6060	6052.46	6057.31
assignment_merge	30	00:14:59	00:10:33	00:13:38.300000	1943.08	1822.83	1901.62
assignment_statistic_assignedCounts	1	00:02:27	00:02:27	00:02:27	4669.45	4669.45	4669.45
assignment_statistic_assignment	1	00:16:36	00:16:36	00:16:36	27000.3	27000.3	27000.3
assignment_statistic_totalCounts	1	00:09:24	00:09:24	00:09:24	8184.59	8184.59	8184.59
qc_report_assoc	1	00:01:24	00:01:24	00:01:24	647.461	647.461	647.461

### Sheet: Experiment
		Time (hh:mm:ss)			Memory usage (MB)
Rule	# Jobs	Max	Min	Avg	Max	Min	Avg
assigned_counts_assignBarcodes	6	0:45:51	0:37:01	0:41:43.500000	11903.9	11158.3	11583.1
assigned_counts_combine_replicates	2	0:00:25	0:00:22	0:00:23.500000	454.156	364.77	409.463
assigned_counts_combine_replicates_barcode_output	1	0:18:15	0:18:15	0:18:15	20054.1	20054.1	20054.1
assigned_counts_copy_final_all_files	1	0:00:11	0:00:11	0:00:11	587.477	587.477	587.477
assigned_counts_copy_final_thresh_files	1	0:00:17	0:00:17	0:00:17	603.238	603.238	603.238
assigned_counts_dna_rna_merge	3	0:06:34	0:06:30	0:06:32.667000	9121.17	8486.7	8770.01
assigned_counts_filterAssignment	1	0:07:08	0:07:08	0:07:08	6270.92	6270.92	6270.92
assigned_counts_make_master_tables	1	0:00:43	0:00:43	0:00:43	555.754	555.754	555.754
counts_dna_rna_merge_counts	6	0:05:38	0:02:34	0:04:04.833000	1799.98	849.996	1317
counts_filter_counts	6	0:46:28	0:16:09	0:30:54.667000	11889.5	5008.09	8510.46
counts_final_counts	6	0:09:48	0:04:04	0:06:30.667000	2553.89	1104.06	1794.87
counts_umi_create_BAM	6	1 day, 12:59:27	12:29:10	1 day, 0:08:50.833000	11871.7	8529.85	10545.8
counts_umi_raw_counts	6	1:24:55	0:27:59	0:54:08.833000	5882.65	5821.63	5838.69
qc_report_count	1	0:01:15	0:01:15	0:01:15	660.676	660.676	660.676
statistic_assigned_counts_combine_BC_assignment_stats	1	0:00:30	0:00:30	0:00:30	<2000	<2000	<2000
statistic_assigned_counts_combine_BC_assignment_stats_helper	1	0:00:30	0:00:30	0:00:30	<2000	<2000	<2000
statistic_assigned_counts_combine_stats_dna_rna_merge	1	0:01:09	0:01:09	0:01:09	<2000	<2000	<2000
statistic_assigned_counts_combine_stats_dna_rna_merge_all	1	0:00:50	0:00:50	0:00:50	<2000	<2000	<2000
statistic_bc_overlap_combine_assigned_counts	1	0:00:06	0:00:06	0:00:06	119.379	119.379	119.379
statistic_bc_overlap_combine_counts	1	0:00:06	0:00:06	0:00:06	119.516	119.516	119.516
statistic_bc_overlap_run	4	0:11:13	0:03:59	0:07:06.250000	10988.8	3775.5	6996.26
statistic_correlation_bc_counts	2	0:15:40	0:10:15	0:12:57.500000	16962.8	9444.64	13203.7
statistic_correlation_bc_counts_hist	2	0:07:15	0:04:26	0:05:50.500000	8051.4	4928.99	6490.19
statistic_correlation_calculate	1	0:10:35	0:10:35	0:10:35	1667.1	1667.1	1667.1
statistic_correlation_combine_bc_assigned	1	0:00:06	0:00:06	0:00:06	119.344	119.344	119.344
statistic_correlation_combine_bc_raw	1	0:00:06	0:00:06	0:00:06	119.43	119.43	119.43
statistic_correlation_combine_oligo	1	0:00:06	0:00:06	0:00:06	119.242	119.242	119.242
statistic_correlation_hist_box_plots	1	0:01:32	0:01:32	0:01:32	775.648	775.648	775.648
statistic_counts_BC_in_RNA_DNA	6	1:26:43	0:58:20	1:07:11.833000	821.41	690.617	765.344
statistic_counts_BC_in_RNA_DNA_merge	2	0:24:33	0:24:20	0:24:26.500000	10057.4	9756.55	9906.98
statistic_counts_barcode_base_composition	6	0:25:31	0:00:06	0:16:49.500000	10224.2	119.371	6709.13
statistic_counts_final	2	0:00:17	0:00:15	0:00:16	291.25	290.574	290.912
statistic_counts_frequent_umis	6	1:32:53	0:31:51	1:00:07.500000	1924.01	1822.91	1852.16
statistic_counts_stats_merge	2	0:00:40	0:00:30	0:00:35	<2000	<2000	<2000
statistic_counts_table	12	0:43:52	0:14:42	0:28:33.917000	1923.64	1824.15	1879.09
